# A transcriptomic atlas of mammalian olfactory mucosae reveals an evolutionary influence on food odor detection in humans

**DOI:** 10.1101/552232

**Authors:** Luis R. Saraiva, Fernando Riveros-McKay, Massimo Mezzavilla, Eman H. Abou-Moussa, Charles J. Arayata, Casey Trimmer, Ximena Ibarra-Soria, Mona Khan, Laura Van Gerven, Mark Jorissen, Matthew Gibbs, Ciaran O’Flynn, Scott McGrane, Peter Mombaerts, John C. Marioni, Joel D. Mainland, Darren W. Logan

**Affiliations:** Sidra Medicine, PO Box 26999, Doha, Qatar; Wellcome Sanger Institute, Wellcome Genome Campus, Hinxton-Cambridge, CB10 1SD, United Kingdom; European Bioinformatics Institute (EMBL-EBI), European Molecular Biology Laboratory, Wellcome Genome Campus, Hinxton-Cambridge, CB10 1SD, United Kingdom; Monell Chemical Senses Center, Philadelphia, PA 19104, USA; Max Planck Research Unit for Neurogenetics, Max von-Laue-Strasse 4, 60438 Frankfurt, Germany; Department of ENT-HNS, UZ Leuven, Herestraat 49, 3000 Leuven, Belgium; Waltham Centre for Pet Nutrition, Leicestershire, LE14 4RT, UK; Department of Neuroscience, University of Pennsylvania, Philadelphia, PA, 19104, USA

## Abstract

The mammalian olfactory system displays species-specific adaptations to different ecological niches. To investigate the evolutionary dynamics of olfactory sensory neuron (OSN) sub-types across 95 million years of mammalian evolution, we applied RNA-sequencing of whole olfactory mucosa samples from mouse, rat, dog, marmoset, macaque and human. We find that OSN subtypes representative of all known mouse chemosensory receptor gene families are present in all analyzed species. Further, we show that OSN subtypes expressing canonical olfactory receptors (ORs) are distributed across a large dynamic range and that homologous subtypes can be either highly abundant across all species or species/order-specific. Interestingly, highly abundant mouse and human OSN subtypes detect odorants with similar sensory profiles, and sense ecologically relevant odorants, such as mouse semiochemicals or human key food odorants. Taken together, our results allow for a better understanding of the evolution of mammalian olfaction in mammals and provide insights into the possible functions of highly abundant OSN subtypes in mouse and human.
