## Supplementary material for "A transcriptomic atlas of mammalian olfactory mucosae reveals an evolutionary influence on food odor detection in humans": File S1

### Sheet: Human
		WOM3	WOM11	WOM6
GENERAL INFO	Sex	Male	Male	Male
	Age
	Strain/Breed	NA	NA	NA
	Cause of death
TOTAL READS	Number of input reads	37433283	34812882	35848509
	Average input read length	200	200	200
UNIQUE READS	Uniquely mapped reads number	31807640	29115385	31191928
	Uniquely mapped reads %	0.8497	0.8363	0.8701
	Average mapped length	198.49	198.11	198.59
	Number of splices: Total	19578559	19296112	15182745
	Number of splices: Annotated (sjdb)	19126100	18812895	14800203
	Number of splices: GT/AG	19450362	19166013	15078978
	Number of splices: GC/AG	105876	109794	86754
	Number of splices: AT/AC	9204	9336	7886
	Number of splices: Non-canonical	13117	10969	9127
	Mismatch rate per base, %	0.0022	0.0023	0.0023
	Deletion rate per base	0.0001	0.0001	0.0001
	Deletion average length	1.64	1.63	1.71
	Insertion rate per base	0.0001	0.0001	0.0001
	Insertion average length	1.52	1.53	1.51
MULTI-MAPPING READS	Number of reads mapped to multiple loci	1907959	1413052	1586692
	% of reads mapped to multiple loci	0.051	0.0406	0.0443
	Number of reads mapped to too many loci	3399	3816	4646
	% of reads mapped to too many loci	0.0001	0.0001	0.0001
UNMAPPED READS	% of reads unmapped: too many mismatches	0.0026	0.0035	0.0033
	% of reads unmapped: too short	0.0964	0.1191	0.0819
	% of reads unmapped: other	0.0002	0.0003	0.0003
	Secondary accession number
	Study accession number

### Sheet: Macaque
		WOM6	WOM8	WOE9	WOE10
GENERAL INFO	Sex	Male	Male	Male	Male
	Age		~4 years	~4.5 years	~4.5 years
	Strain/Breed	NA	NA	NA	NA
	Cause of death	Euthanasia	Euthanasia	Euthanasia	Euthanasia
TOTAL READS	Number of input reads	34620259	30594779	46874451	66048601
	Average input read length	200	200	200	200
UNIQUE READS	Uniquely mapped reads number	25837542	24186672	42701547	58006283
	Uniquely mapped reads %	0.7463	0.7905	0.911	0.8782
	Average mapped length	197.04	197.24	198.07	197.79
	Number of splices: Total	17438321	14373984	26919138	32310461
	Number of splices: Annotated (sjdb)	15583965	12868988	23364196	29267020
	Number of splices: GT/AG	17330366	14293925	26768197	32101387
	Number of splices: GC/AG	68045	52956	102475	128494
	Number of splices: AT/AC	6516	4951	9081	12369
	Number of splices: Non-canonical	33394	22152	39385	68211
	Mismatch rate per base, %	0.003	0.0031	0.0028	0.0031
	Deletion rate per base	0.0001	0.0002	0.0002	0.0002
	Deletion average length	2.04	1.87	1.84	1.82
	Insertion rate per base	0.0001	0.0001	0.0002	0.0002
	Insertion average length	1.73	1.73	1.54	1.5
MULTI-MAPPING READS	Number of reads mapped to multiple loci	1530865	1481744	1881166	3827057
	% of reads mapped to multiple loci	0.0442	0.0484	0.0401	0.0579
	Number of reads mapped to too many loci	3546	3860	2568	8862
	% of reads mapped to too many loci	0.0001	0.0001	0.0001	0.0001
UNMAPPED READS	% of reads unmapped: too many mismatches	0.0038	0.0046	0.003	0.0043
	% of reads unmapped: too short	0.2053	0.156	0.0456	0.059
	% of reads unmapped: other	0.0003	0.0003	0.0002	0.0004
	Secondary accession number			ERS529610	ERS529611
	Study accession number			PRJEB7014	PRJEB7014

### Sheet: Marmoset
		WOM1	WOM3	WOM4
GENERAL INFO	Sex	Male	Male	Male
	Age	~1 year	~10.5 years	~1.5 years
	Strain/Breed	NA	NA	NA
	Cause of death	Euthanasia	Euthanasia	Euthanasia
TOTAL READS	Number of input reads	58494237	56711214	61166028
	Average input read length	200	200	200
UNIQUE READS	Uniquely mapped reads number	43577207	41970604	39514620
	Uniquely mapped reads %	0.745	0.7401	0.646
	Average mapped length	196.87	196.87	195.78
	Number of splices: Total	20481737	20070243	21601812
	Number of splices: Annotated (sjdb)	19149775	18597406	19933020
	Number of splices: GT/AG	20106217	19723723	21251861
	Number of splices: GC/AG	115621	112226	107083
	Number of splices: AT/AC	15346	15774	15933
	Number of splices: Non-canonical	244553	218520	226935
	Mismatch rate per base, %	0.0042	0.0043	0.0056
	Deletion rate per base	0.0002	0.0002	0.0003
	Deletion average length	1.95	1.97	2.47
	Insertion rate per base	0.0002	0.0002	0.0002
	Insertion average length	1.31	1.28	1.27
MULTI-MAPPING READS	Number of reads mapped to multiple loci	2390047	2441922	3007760
	% of reads mapped to multiple loci	0.0409	0.0431	0.0492
	Number of reads mapped to too many loci	5748	6254	7852
	% of reads mapped to too many loci	0.0001	0.0001	0.0001
UNMAPPED READS	% of reads unmapped: too many mismatches	0.0189	0.0202	0.0331
	% of reads unmapped: too short	0.195	0.1964	0.2715
	% of reads unmapped: other	0.0002	0.0002	0.0001
	Secondary accession number	ERS529606	ERS529607	ERS529608
	Study accession number	PRJEB7014	PRJEB7014	PRJEB7014

### Sheet: Mouse
		WOM1	WOM2	WOM3
GENERAL INFO	Sex	Male	Male	Male
	Age	8 weeks	8 weeks	8 weeks
	Strain/Breed	C57Bl6/J	C57Bl6/J	C57Bl6/J
	Cause of death	Euthanasia	Euthanasia	Euthanasia
TOTAL READS	Number of input reads	45919675	53985044	45436958
	Average input read length	150	150	150
UNIQUE READS	Uniquely mapped reads number	41834136	45377140	37652682
	Uniquely mapped reads %	0.911	0.8406	0.8287
	Average mapped length	149.22	149.13	149.18
	Number of splices: Total	21792481	26825860	22599894
	Number of splices: Annotated (sjdb)	21487555	26550137	22373051
	Number of splices: GT/AG	21612686	26647178	22458817
	Number of splices: GC/AG	152183	153865	121286
	Number of splices: AT/AC	19801	16319	13207
	Number of splices: Non-canonical	7811	8498	6584
	Mismatch rate per base, %	0.0028	0.0028	0.0013
	Deletion rate per base	0	0	0
	Deletion average length	1.5	1.78	1.67
	Insertion rate per base	0	0	0
	Insertion average length	1.23	1.26	1.21
MULTI-MAPPING READS	Number of reads mapped to multiple loci	2995620	7076231	6621602
	% of reads mapped to multiple loci	0.0652	0.1311	0.1457
	Number of reads mapped to too many loci	39467	31257	24365
	% of reads mapped to too many loci	0.0009	0.0006	0.0005
UNMAPPED READS	% of reads unmapped: too many mismatches	0.0006	0.0007	0.0006
	% of reads unmapped: too short	0.0214	0.0264	0.0237
	% of reads unmapped: other	0.0008	0.0007	0.0007
	Secondary accession number	ERS092545	ERS092547	ERS092549
	Study accession number	PRJEB1365	PRJEB1365	PRJEB1365

### Sheet: Rat
		WOM1	WOM2	WOM3
GENERAL INFO	Sex	Male	Male	Male
	Age	10 weeks	10 weeks	10 weeks
	Strain/Breed	Brown Norway	Brown Norway	Brown Norway
	Cause of death	Euthanasia	Euthanasia	Euthanasia
TOTAL READS	Number of input reads	63136765	65570557	50312412
	Average input read length	200	200	200
UNIQUE READS	Uniquely mapped reads number	56631136	58886246	45216540
	Uniquely mapped reads %	0.897	0.8981	0.8987
	Average mapped length	198.59	198.62	198.6
	Number of splices: Total	37493149	38572736	29164037
	Number of splices: Annotated (sjdb)	35838336	36811127	27917027
	Number of splices: GT/AG	37159754	38220011	28902536
	Number of splices: GC/AG	235101	248982	184335
	Number of splices: AT/AC	22587	24160	17939
	Number of splices: Non-canonical	75707	79583	59227
	Mismatch rate per base, %	0.0032	0.0032	0.0033
	Deletion rate per base	0.0001	0.0001	0.0001
	Deletion average length	1.47	1.49	1.48
	Insertion rate per base	0	0	0
	Insertion average length	1.24	1.25	1.24
MULTI-MAPPING READS	Number of reads mapped to multiple loci	2699135	2841216	2137788
	% of reads mapped to multiple loci	0.0428	0.0433	0.0425
	Number of reads mapped to too many loci	21114	23637	17736
	% of reads mapped to too many loci	0.0003	0.0004	0.0004
UNMAPPED READS	% of reads unmapped: too many mismatches	0.0032	0.0032	0.0032
	% of reads unmapped: too short	0.0563	0.0545	0.0547
	% of reads unmapped: other	0.0005	0.0006	0.0005
	Secondary accession number	ERS244405	ERS244406	ERS244407
	Study accession number	PRJEB1924	PRJEB1924	PRJEB1924

### Sheet: Dog
		WOM4	WOM5	WOM6
GENERAL INFO	Sex	Male	Male	Male
	Age	10 years	7 years	7 years
	Strain/Breed	Mixed breed	Mixed breed	Mixed breed
	Cause of death	Euthanasia due to paraplegia	Spleen tumour	Euthanasia due to paraplegia
TOTAL READS	Number of input reads	53457623	50700312	58971977
	Average input read length	250	250	250
UNIQUE READS	Uniquely mapped reads number	46393952	42815376	51642156
	Uniquely mapped reads %	0.8679	0.8445	0.8757
	Average mapped length	246.09	245.04	246.23
	Number of splices: Total	29450361	27685440	37248499
	Number of splices: Annotated (sjdb)	26123424	24543846	32903994
	Number of splices: GT/AG	29235360	27478797	36963282
	Number of splices: GC/AG	148340	143746	197337
	Number of splices: AT/AC	12700	11403	16423
	Number of splices: Non-canonical	53961	51494	71457
	Mismatch rate per base, %	0.0025	0.0023	0.0022
	Deletion rate per base	0.0002	0.0002	0.0002
	Deletion average length	2.06	1.96	1.85
	Insertion rate per base	0.0002	0.0001	0.0001
	Insertion average length	1.61	1.52	1.57
MULTI-MAPPING READS	Number of reads mapped to multiple loci	1384803	1529104	1727140
	% of reads mapped to multiple loci	0.0259	0.0302	0.0293
	Number of reads mapped to too many loci	5187	6653	5342
	% of reads mapped to too many loci	0.0001	0.0001	0.0001
UNMAPPED READS	% of reads unmapped: too many mismatches	0.0026	0.0026	0.0025
	% of reads unmapped: too short	0.1031	0.1225	0.0922
	% of reads unmapped: other	0.0004	0.0002	0.0003
	Secondary accession number
	Study accession number
