## Supplementary material for "A transcriptomic atlas of mammalian olfactory mucosae reveals an evolutionary influence on food odor detection in humans": File S4

### Sheet: Cluster number solution
All Species (73 OGGs)
Cluster Solution (#)	Average silhouettes distance	Pearson gamma	within between cluster ratio
2	0.248181	0.488081	0.733552
3	0.159825	0.446418	0.746155
4	0.129226	0.411804	0.747938
5	0.107694	0.42407	0.737242
6	0.0968292	0.431103	0.729719
7	0.0961452	0.395832	0.707809
8	0.0926278	0.396266	0.699512

### Sheet: OGGs
OGG	Cluster	DogOR	>90th percentile	<10th percentile	MouseOR	mouse Olfr nomenc	>90th percentile	<10th percentile	RatOR	>90th percentile	<10th percentile	MarmosetOR	>90th percentile	<10th percentile	MacaqueOR	>90th percentile	<10th percentile	HumanOR	humanOR nomenc	>90th percentile	<10th percentile	marmoset WOM4	marmosetWOM1	marmosetWOM3	Rat WOM3	Rat WOM2	Rat WOM1	Mouse WOM5	Mouse WOM6	Mouse WOM4	Dog WOM6	Dog WOM5	Dog WOM4	human WOM3	human WOM6	human WOM11	macaque WOM8	macaqueW OM9	macaque WOM10	macaque WOM6
>OGG2-211	1	CafaOR18.4.16	Y		Mm2OR2.2.31	Olfr1019			RanoOR3.3.23			CajaORc10977.1	Y		MamuOR1.6.8	Y		HsOR11.11.85	OR5AR1			0.540226	-0.424457	0.155138	-1.43712	-1.66511	-2.04256	-2.20581	-2.20581	-1.9205	-0.405743	-0.580402	-0.774972	-0.751994	0.29614	0.38717	0.621537	0.225079	-0.600842	-0.540226
>OGG2-96	1	CafaOR18.4.140	Y		Mm2OR2.2.231	Olfr1231			RanoOR3.3.244P			CajaORc9349.1			MamuOR14.3.46			HsOR11.11.13P				-1.06324	-1.43712	0.540226	-1.22872	-1.00464	-1.15871	-1.39048	-1.30533	-1.26609	-1.30533	-1.66511	-1.54112	0.103195	-0.189992	0.29614	-0.137784	0.663752	0.798367	-0.540226
>OGG2-180	1	CafaOR18.3.11	Y		Mm2OR19.1.11	Olfr1428	Y		RanoOR1.11.10	Y		CajaORc8145.2			MamuOR14.1.5	Y		HsOR11.13.7	OR4D6			0.120472	0.822207	-0.0859491	-0.481534	-0.38717	-0.38717	-1.60004	-1.48711	-1.9205	0.155138	0.621537	-0.621537	0.103195	-0.36873	-0.0687288	-0.89673	-0.560201	-0.600842	-0.540226
>OGG2-288	1	CafaOR15.3.1	Y		Mm2OR14.4.6	Olfr1509	Y		RanoOR15.2.37	Y		CajaORc885.3			MamuOR7.2.5			HsOR14.2.5	OR4E2	Y		-1.06324	-1.43712	-1.30533	-1.12574	-1.19298	-1.00464	-1.15871	-0.9766	-0.89673	-0.751994	-1.22872	-1.54112	0.600842	0.38717	-0.260445	-0.89673	-1.12574	-0.600842	-0.540226
>OGG2-332	1	CafaOR38.1.22P	Y		Mm2OR1.3.18	Olfr220	Y		RanoOR13.1.25			CajaORc9549.3			MamuOR1.5.7			HsOR1.4.7	OR6Y1			0.120472	-0.155138	-0.580402	-0.207504	-0.424457	-0.424457	-1.60004	-1.73811	-1.9205	-0.621537	-0.621537	-0.89673	0.103195	-1.00464	-0.260445	0.481534	-0.44332	-0.600842	-0.540226
>OGG2-316	1	CafaOR8.1.3			Mm2OR11.5.1	Olfr222	Y		RanoOR10.6.1	Y		CajaORc774.1	Y		MamuOR1.6.50	Y		HsOR1.5.1	OR2B11	Y		1.26609	1.43712	0.89673	-2.20581	-2.20581	-2.04256	-1.82175	-1.73811	-1.48711	-1.82175	-0.685306	-1.54112	-0.751994	-1.00464	-0.949305	-0.89673	-0.172539	-0.600842	-0.540226
>OGG2-177	1	CafaOR14.2.1	Y		Mm2OR7.4.3	Olfr308			RanoOR1.5.2			CajaORc774.5			MamuOR1.6.42	Y		HsOR1.5.7	OR6F1	Y		-1.06324	-1.43712	-0.774972	-2.20581	-2.20581	-2.04256	-2.20581	-2.20581	-1.9205	-1.82175	-1.66511	-1.54112	0.481534	-1.00464	-0.949305	-0.89673	-1.12574	-0.600842	-0.540226
>OGG2-370	1	CafaOR14.2.2			Mm2OR7.4.2	Olfr309	Y		RanoOR1.5.1			CajaORc774.4			MamuOR1.6.43			HsOR1.5.6b	OR13G1			-0.120472	-0.424457	-0.424457	-1.43712	-1.39048	-1.60004	-0.751994	-0.822207	-1.06324	-0.350415	-0.751994	-0.9766	0.103195	0.642501	0.207504	-0.89673	-1.12574	-0.600842	-0.540226
>OGG2-256	1	CafaOR16.1.12	Y		Mm2OR6.3.11	Olfr449	Y		RanoOR4.4.11	Y		CajaORc18681.1	Y		MamuOR3.5.12	Y		HsOR7.6.9	OR6B1	Y		0.871353	0.0343441	0.707184	-0.642501	-0.949305	-0.89673	0.462343	0	-0.137784	-0.172539	-0.103195	-0.520465	-0.751994	-1.00464	-0.949305	-0.89673	-1.12574	-0.600842	-0.540226
>OGG2-320	1	CafaOR16.1.20			Mm2OR6.3.4	Olfr455-ps1	Y		RanoOR4.4.4	Y		CajaORc3907.3			MamuOR3.5.6			HsOR7.6.5P				-1.06324	-1.43712	-0.774972	-0.871353	-0.871353	-1.15871	-0.822207	-1.48711	-1.19298	-1.0335	-0.0343441	0.225079	-0.751994	-1.00464	-0.949305	-0.89673	-1.12574	-0.600842	-0.540226
>OGG2-162	1	CafaOR14.2.38			Mm2OR14.1.1	Olfr720			RanoOR15.1.3	Y		CajaORc774.20			MamuOR1.6.15			HsOR1.5.38	OR2T6			-1.06324	-0.922698	-1.30533	-0.580402	-0.774972	-0.560201	-1.06324	-1.12574	-1.00464	-0.707184	-1.00464	-1.54112	-0.751994	-1.00464	-0.949305	-0.89673	-0.260445	-0.600842	0.332216
>OGG2-248	1	CafaOR30.1.26			Mm2OR14.3.1	Olfr722	Y		RanoOR15.2.18	Y		CajaORc2775.1			MamuOR7.1.16			HsOR14.1.23	OR4N5			-0.462343	-0.332216	-1.30533	-0.242724	-0.580402	-0.462343	-0.0171695	-0.0515289	-0.500904	-0.922698	-0.871353	-0.9766	-0.751994	-1.00464	-0.949305	-0.137784	-0.172539	-0.600842	-0.540226
>OGG2-338	2	CafaOR18.4.31			Mm2OR2.2.50	Olfr1038			RanoOR3.3.38			CajaORc5833.2	Y		MamuOR14.3.9			HsOR11.11.67	OR5R1			-1.06324	-0.332216	0.540226	0.580402	0.846524	0.642501	0.798367	0.520465	0.89673	-1.0335	-0.350415	0.707184	0.846524	1.54112	1.0335	-0.89673	-0.0515289	-0.600842	-0.540226
>OGG2-419	2	CafaOR18.4.60			Mm2OR2.2.107	Olfr1105			RanoOR3.3.96			CajaORc13092.1			MamuOR14.3.25			HsOR11.11.44P				-1.06324	-0.520465	-1.30533	-0.424457	-0.314127	-0.350415	0.172539	0.242724	-0.137784	1.43712	0.949305	0.621537	-0.751994	-0.0343441	0.0687288	0.846524	-0.0515289	-0.600842	0.642501
>OGG2-334	2	CafaOR30.1.9P		Y	Mm2OR2.3.37	Olfr1309			RanoOR3.5.37		Y	CajaORc16934.1			MamuOR7.1.5			HsOR15.2.2	OR4F15			-1.06324	-1.43712	-1.30533	-0.0859491	-0.137784	-0.242724	0.707184	0.207504	0.424457	-0.481534	-0.278248	-0.774972	-0.751994	0.155138	-0.949305	-0.89673	-1.12574	-0.600842	-0.540226
>OGG2-522	2	CafaORX.4.1P		Y	Mm2ORX.1.1	Olfr1320			RanoORX.4.1P			CajaORc388.1P		Y	MamuORX.1.1P		Y	HsORX.1.1P			Y	-0.278248	0.278248	0.29614	1.00464	0.751994	0.798367	0.751994	-0.350415	-0.242724	-0.0171695	0.462343	-0.120472	0.103195	-1.00464	-0.949305	0.89673	1.34668	1.19298	1.66511
>OGG2-524	2	CafaORX.4.3P		Y	Mm2ORX.1.3	Olfr1322			RanoORX.4.3			CajaORc388.2P		Y	MamuORX.1.2P			HsORX.1.2P			Y	1.06324	0.405743	0.350415	0.207504	-0.0343441	0.137784	-0.685306	-0.9766	-0.707184	-1.12574	-0.462343	-0.405743	-0.751994	-0.0343441	0.0687288	1.43712	1.12574	0.922698	0.751994
>OGG2-469	2	CafaORX.4.5			Mm2ORX.1.4	Olfr1323			RanoORX.4.4			CajaORc388.4P		Y	MamuORX.1.4P		Y	HsORX.1.3P			Y	0.751994	0.405743	-0.424457	-0.0859491	-0.207504	-0.278248	-0.0859491	-0.500904	-0.663752	-0.481534	-0.798367	-1.06324	0.103195	-0.0343441	-0.949305	1.12574	1.06324	0.922698	0.520465
>OGG2-520	2	CafaORX.4.6P		Y	Mm2ORX.1.5	Olfr1324			RanoORX.4.5			CajaORc388.5P			MamuORX.1.5P		Y	HsORX.1.4P			Y	0.540226	0.580402	0.38717	0.137784	0.225079	0.350415	0.462343	0.0343441	-0.0343441	0.314127	0.207504	0.137784	-0.751994	-1.00464	-0.260445	0.481534	1.54112	1.43712	1.26609
>OGG2-286	2	CafaOR5.2.5			Mm2OR9.3.7	Olfr145			RanoOR8.3.8			CajaORc11101.1			MamuOR14.13.26			HsOR11.18.36	OR8B8	Y		-0.278248	-0.242724	-0.225079	0.278248	0.278248	0.207504	0.663752	0.600842	0.751994	0.207504	-0.38717	-0.207504	0.103195	0.155138	0.38717	-0.137784	-0.44332	-0.600842	-0.540226
>OGG2-360	2	CafaOR38.1.2			Mm2OR1.2.1	Olfr16			RanoOR13.1.1			CajaORc342.9P		Y	MamuOR1.5.27P		Y	HsOR1.4.27	OR10J5			-1.06324	-0.922698	0.663752	0.707184	0.89673	0.751994	-0.38717	-0.600842	-0.137784	-1.82175	-1.66511	-1.54112	-0.751994	0.29614	-0.0687288	0.350415	0.774972	1.06324	1.34668
>OGG2-300	2	CafaOR21.3.12			Mm2OR7.7.22	Olfr2			RanoOR1.8.24	Y		CajaORc10530.1			MamuOR14.8.6P		Y	HsOR11.4.3	OR6A2			0.44332	0.207504	-0.580402	-1.00464	-0.871353	-0.846524	-0.822207	-0.707184	-0.332216	0.462343	-0.189992	-0.405743	1.54112	0.89673	1.54112	-0.137784	0.314127	-0.600842	0.424457
>OGG2-245	2	CafaOR28.1.1			Mm2OR6.5.1	Olfr211	Y		RanoOR4.6.1	Y		CajaORc11139.1		Y	MamuOR9.1.4			HsOR10.2.2	OR13A1	Y		0.949305	1.26609	0.621537	-0.481534	-0.500904	-0.500904	-0.155138	-0.424457	-0.332216	0.242724	-0.540226	-0.774972	-0.751994	-1.00464	0.38717	-0.89673	-1.12574	-0.600842	-0.540226
>OGG2-215	2	CafaOR38.1.14			Mm2OR1.3.8	Olfr231			RanoOR13.1.15			CajaORc6735.3			MamuOR1.5.16	Y		HsOR1.4.16	OR6K6			-1.06324	-0.774972	-1.30533	0.103195	0.172539	0.172539	-0.462343	-0.540226	-0.38717	-1.82175	-1.66511	-1.54112	-0.751994	-1.00464	-0.949305	-0.89673	-1.12574	-0.600842	-0.540226
>OGG2-413	2	CafaOR6.5.1			Mm2OR3.4.1	Olfr266			RanoOR2.3.1			CajaORc3508.1		Y	MamuOR1.2.1P		Y	HsOR1.2.1P	OR11I1P		Y	-0.462343	-0.424457	0.225079	1.43712	1.43712	1.34668	1.43712	1.34668	1.34668	0.424457	0.137784	1.00464	0.103195	0.560201	-0.0687288	0.207504	0.520465	0.560201	0.949305
>OGG2-321	2	CafaOR11.6.1			Mm2OR4.3.1	Olfr267			RanoOR5.3.1	Y		CajaORc185.1			MamuOR15.2.1			HsOR9.5.1	OR2K2			-1.06324	-0.774972	-1.30533	0	-0.0687288	0	-0.89673	-0.600842	-0.89673	0.846524	-1.09396	0.846524	-0.751994	-1.00464	-0.949305	-0.137784	-0.560201	-0.600842	-0.540226
>OGG2-274	2	CafaOR11.5.4	Y		Mm2OR4.2.3	Olfr272			RanoOR5.2.10	Y		CajaORc7182.1P			MamuOR15.3.9			HsOR9.4.4	OR13C8		Y	-0.120472	-0.663752	-0.424457	1.19298	1.34668	1.26609	-0.0171695	0.751994	0.580402	-0.225079	0.350415	-0.621537	0.38717	0.29614	0.207504	-0.89673	-1.12574	-0.600842	-0.540226
>OGG2-523	2	CafaOR27.2.1P			Mm2OR15.1.10	Olfr279	Y		RanoOR7.7.10			CajaORc39.1P			MamuOR11.1.7P		Y	HsOR12.3.8P				0.621537	0.89673	0.0687288	-0.642501	-0.621537	-0.560201	-0.540226	-0.29614	-0.560201	0.278248	-0.189992	-0.29614	1.43712	1.19298	1.43712	0.621537	-0.260445	-0.600842	-0.540226
>OGG2-351	2	CafaOR27.2.15			Mm2OR15.1.6	Olfr283			RanoOR7.7.6			CajaORc39.4			MamuOR11.1.4			HsOR12.3.5P				-0.120472	0.663752	1.34668	0.751994	0.621537	0.846524	1.26609	1.19298	1.26609	-0.798367	-1.09396	0.350415	-0.751994	0.155138	-0.949305	-0.89673	-0.350415	-0.600842	-0.540226
>OGG2-285	2	CafaOR9.3.2			Mm2OR2.1.35	Olfr368			RanoOR3.1.39			CajaORc1813.2			MamuOR15.1.2			HsOR9.6.14	OR5C1			0.314127	0.350415	-0.155138	-0.540226	-0.462343	-0.663752	-0.949305	-0.822207	-0.89673	-0.846524	0.103195	0.225079	-0.751994	0.560201	0.207504	-0.137784	0.225079	0.278248	-0.540226
>OGG2-425	2	CafaOR9.2.13	Y		Mm2OR11.6.27	Olfr398			RanoOR10.8.40			CajaORc4991.1P			MamuOR16.1.11P			HsOR17.1.13P				-0.462343	-0.242724	-0.580402	-1.73811	-1.66511	-1.30533	-0.278248	-0.137784	-0.462343	-0.0687288	0	-0.621537	0.600842	-0.0343441	0.798367	-0.137784	0.38717	-0.600842	-0.540226
>OGG2-255	2	CafaOR38.1.19			Mm2OR1.3.13	Olfr419			RanoOR13.1.20			CajaORc9486.1			MamuOR1.5.10			HsOR1.4.10	OR10Z1			0.663752	0.822207	0.29614	-0.314127	-0.172539	-0.0515289	0.314127	-0.0515289	-0.242724	-0.278248	0.242724	-0.120472	1.26609	0.642501	1.82175	0.774972	0.774972	-0.600842	-0.540226
>OGG2-232	2	CafaOR38.1.18			Mm2OR1.3.12	Olfr420			RanoOR13.1.19			CajaORc6735.6			MamuOR1.5.12			HsOR1.4.12	OR6K2			-1.06324	-1.43712	-1.30533	0.424457	0.38717	0.278248	0.278248	-0.207504	0.242724	-1.82175	-1.66511	-1.54112	-0.751994	-1.00464	-0.949305	0.207504	0.314127	0.481534	0.242724
>OGG2-284	2	CafaOR38.1.16			Mm2OR1.3.9	Olfr424			RanoOR13.1.16			CajaORc6735.4			MamuOR1.5.14	Y		HsOR1.4.14P	OR6K4P			0.225079	-0.242724	-0.0859491	0.172539	-0.103195	0.0343441	-1.15871	-1.06324	-1.12574	0.540226	0.500904	0.314127	1.19298	2.04256	1.66511	1.26609	0.580402	1.00464	0.520465
>OGG2-264	2	CafaOR38.1.13	Y		Mm2OR1.3.5	Olfr429			RanoOR13.1.12			CajaORc6735.2			MamuOR1.5.17			HsOR1.4.17	OR6N1	Y		1.60004	0.751994	1.22872	-1.00464	-1.06324	-1.06324	0.0343441	0.137784	0.500904	0.580402	-1.66511	0.225079	-0.751994	0.707184	0.481534	-0.89673	0.137784	-0.600842	-0.540226
>OGG2-287	2	CafaOR38.1.12			Mm2OR1.3.4	Olfr430			RanoOR13.1.11			CajaORc6735.1			MamuOR1.5.18			HsOR1.4.18	OR6N2			1.00464	0.242724	0.0687288	-0.314127	-0.242724	-0.314127	0.580402	0.798367	0.621537	-0.922698	-0.462343	-0.29614	0.103195	-1.00464	-0.949305	-0.137784	0.462343	0.621537	0.846524
>OGG2-301	2	CafaOR16.1.11	Y		Mm2OR6.3.12	Olfr448			RanoOR4.4.12			CajaORc422.1			MamuOR3.5.13P			HsOR7.6.10	OR2A5			2.04256	1.82175	1.06324	-1.73811	-1.39048	-1.43712	-1.26609	-1.30533	-1.34668	-0.137784	0.424457	-0.774972	-0.751994	-1.00464	-0.260445	0.481534	-1.12574	0.155138	-0.540226
>OGG2-426	2	CafaOR21.4.2			Mm2OR7.8.13	Olfr481			RanoOR1.9.10			CajaORc1881.1T			MamuOR14.7.6P		Y	HsOR11.5.2P			Y	1.19298	2.04256	1.82175	2.46507	2.46507	2.46507	1.82175	2.04256	2.04256	1.22872	2.46507	2.46507	0.9766	1.34668	2.46507	1.82175	1.19298	2.04256	1.82175
>OGG2-117	2	CafaOR8.2.1			Mm2OR14.5.1	Olfr49			RanoOR15.3.1	Y		CajaORc2378.1P			MamuOR7.3.2P		Y	HsOR14.3.2P				-1.06324	-0.922698	-0.580402	1.34668	1.26609	1.43712	-0.38717	-0.172539	0.189992	2.04256	1.19298	0.751994	-0.751994	-1.00464	-0.949305	-0.89673	-1.12574	0.278248	-0.540226
>OGG2-254	2	CafaOR21.1.3			Mm2OR7.5.1	Olfr520			RanoOR1.6.1			CajaORc1602.2			MamuOR14.11.2			HsOR11.16.2	OR2AT4	Y		0.38717	0.137784	0.44332	0.0687288	0.500904	0.500904	0.350415	0.424457	0.332216	0.350415	0.314127	0.103195	-0.751994	-0.189992	0.0687288	1.54112	1.43712	1.12574	1.00464
>OGG1-105	2	CafaOR21.2.1			Mm2OR7.6.1	Olfr543			RanoOR1.7.1P			CajaORc2818.1P		Y	MamuOR14.10.99P		Y	HsOR11.3.1P				0	1.66511	2.04256	1.54112	1.54112	1.82175	2.04256	1.82175	1.66511	2.46507	0.38717	1.82175	0.729406	1.26609	0.922698	0.0859491	0.89673	0.38717	0.751994
>OGG1-56	2	CafaOR21.2.8			Mm2OR7.6.8	Olfr551			RanoOR1.7.7			CajaORc10130.1	Y		MamuOR14.10.95			HsOR11.3.5			Y	0.120472	1.34668	1.66511	1.12574	1.06324	1.19298	0.949305	0.89673	0.798367	0.38717	-0.462343	0.462343	0.729406	1.43712	0.29614	0.207504	0.707184	1.34668	1.43712
>OGG1-70	2	CafaOR21.2.14			Mm2OR7.6.14	Olfr557			RanoOR1.7.26T		Y	CajaORc316.49			MamuOR14.10.89P			HsOR11.3.13	OR51D1			-0.462343	-1.43712	-1.30533	0.0343441	0.137784	0.0687288	0.89673	1.06324	1.00464	0.0859491	1.34668	1.19298	-0.751994	-0.36873	-0.949305	0.350415	-0.0515289	0.685306	0.642501
>OGG1-44	2	CafaOR21.2.15			Mm2OR7.6.15	Olfr558			RanoOR1.7.25			CajaORc316.48			MamuOR14.10.88			HsOR11.3.14	OR51E1	Y		0	-0.155138	-0.155138	0.846524	1.12574	0.707184	1.00464	0.949305	0.949305	-0.225079	-0.949305	0.405743	0.103195	-0.36873	-0.949305	-0.89673	-1.12574	-0.600842	-0.540226
>OGG1-85	2	CafaOR21.2.19			Mm2OR7.6.19	Olfr560			RanoOR1.7.20P			CajaORc316.44			MamuOR14.10.84P			HsOR11.3.17P				0.350415	0.314127	-0.580402	0.242724	0.103195	0.242724	0.621537	0.462343	0.189992	0.798367	0.0343441	-0.0687288	0.103195	-0.189992	-0.949305	-0.89673	-1.12574	-0.600842	-0.540226
>OGG1-31	2	CafaOR21.2.20			Mm2OR7.6.20	Olfr561			RanoOR1.7.19			CajaORc316.43			MamuOR14.10.82P		Y	HsOR11.3.18	OR51F5P			-1.06324	-1.43712	-1.30533	1.66511	1.73811	1.66511	1.34668	1.60004	1.82175	-0.540226	1.00464	1.12574	1.82175	1.82175	0.846524	-0.89673	-0.350415	-0.600842	0.751994
>OGG1-27	2	CafaOR21.2.31			Mm2OR7.6.29	Olfr571			RanoOR1.7.12			CajaORc316.35			MamuOR14.10.74			HsOR11.3.27	OR51S1			-1.06324	-0.663752	-1.30533	-0.871353	-1.12574	-0.751994	-0.621537	-0.751994	-0.774972	1.12574	0.751994	0.500904	2.04256	1.00464	1.19298	1.66511	1.26609	0.751994	0.89673
>OGG1-15	2	CafaOR21.2.35		Y	Mm2OR7.6.32	Olfr574		Y	RanoOR1.7.27T		Y	CajaORc316.30		Y	MamuOR14.10.69		Y	HsOR11.3.30	OR51T1			0.278248	1.12574	0.798367	0.314127	0.225079	0.103195	0.540226	0.600842	0.846524	0.0859491	0.798367	1.66511	1.66511	1.66511	2.04256	2.04256	2.46507	2.46507	2.46507
>OGG1-34	2	CafaOR21.2.38			Mm2OR7.6.35	Olfr577			RanoOR1.7.31			CajaORc316.27			MamuOR14.10.66	Y		HsOR11.3.34	OR51G2	Y		0.225079	0.621537	-0.314127	0.540226	0.462343	0.424457	0.103195	0.846524	0.278248	-1.30533	-0.685306	-1.12574	0.38717	-0.36873	0.729406	-0.137784	0.424457	-0.600842	-0.540226
>OGG1-39	2	CafaOR21.2.44			Mm2OR7.6.48	Olfr588-ps1			RanoOR1.7.42			CajaORc316.20			MamuOR14.10.59			HsOR11.3.41P			Y	-1.06324	-0.520465	-0.225079	-0.155138	0.0343441	-0.137784	-0.0859491	0.38717	0.685306	-0.405743	0.172539	0.560201	1.34668	2.46507	1.30533	0.350415	-0.172539	0.278248	0.332216
>OGG1-65	2	CafaOR21.2.115			Mm2OR7.6.96	Olfr631		Y	RanoOR1.7.95P		Y	CajaORc2631.11			MamuOR14.10.29			HsOR11.3.61	OR51M1			2.46507	2.46507	2.46507	0.663752	0.314127	0.38717	0.846524	0.520465	0.38717	1.22872	1.12574	0.798367	0.103195	-1.00464	0.0687288	0.707184	2.04256	1.54112	1.15871
>OGG1-51	2	CafaOR21.2.150			Mm2OR7.6.121	Olfr656			RanoOR1.7.118			CajaORc14750.2			MamuOR14.10.9			HsOR11.3.76P				-1.06324	-1.43712	-1.30533	-0.314127	-0.278248	-0.103195	-0.207504	-0.29614	0.0515289	-0.103195	-1.66511	-0.520465	-0.751994	-1.00464	-0.949305	-0.89673	-1.12574	-0.600842	-0.540226
>OGG1-64	2	CafaOR21.2.198			Mm2OR7.6.157	Olfr691			RanoOR1.7.165			CajaORc4218.3			MamuOR14.9.2		Y	HsOR11.3.101	OR52B2			1.43712	1.19298	1.22872	-1.22872	-1.26609	-1.30533	-0.500904	-0.424457	-0.242724	1.06324	0.707184	0.560201	1.06324	0.0687288	0.922698	-0.89673	-0.560201	-0.600842	-0.540226
>OGG1-55	2	CafaOR21.2.118			Mm2OR7.6.99	Olfr7			RanoOR1.7.97			CajaORc2631.14			MamuOR14.10.26			HsOR11.3.62P				0	0.137784	0.0687288	0.350415	0.663752	0.580402	1.54112	1.43712	1.43712	0.949305	2.04256	2.04256	0.600842	-1.00464	0.580402	0.774972	0.172539	0.685306	1.15871
>OGG2-367	2	CafaOR11.4.1			Mm2OR4.1.1	Olfr70			RanoOR5.1.1	Y		CajaORc1214.4P			MamuOR15.4.9			HsOR9.1.1P		Y		-0.462343	-1.43712	-1.30533	0.89673	0.707184	0.949305	-0.155138	0.172539	0.540226	0.663752	0.540226	0	1.12574	0.798367	0.729406	-0.137784	-1.12574	-0.600842	-0.540226
>OGG2-172	2	CafaOR11.4.2			Mm2OR4.1.2	Olfr71			RanoOR5.1.2	Y		CajaORc1214.3			MamuOR15.4.8			HsOR9.1.2	OR13J1			-1.06324	-1.43712	-1.30533	-0.0343441	0	-0.0515289	-0.38717	0.103195	-0.0687288	-1.30533	-0.137784	0.949305	-0.751994	-1.00464	-0.260445	0.481534	-0.350415	-0.600842	-0.540226
>OGG2-279	2	CafaOR30.1.3			Mm2OR14.3.8	Olfr729	Y		RanoOR15.2.24			CajaORc9717.2			MamuOR7.1.29			HsOR14.1.12	OR4K5			0.871353	-0.580402	-0.314127	-0.38717	-0.350415	-0.172539	-0.685306	-0.89673	-0.560201	-0.580402	-0.278248	0.225079	0.798367	0.846524	0.663752	-0.89673	-0.560201	-0.600842	-0.540226
>OGG2-246	2	CafaOR30.1.2			Mm2OR14.3.9	Olfr730			RanoOR15.2.1			CajaORc8941.2			MamuOR7.1.31			HsOR14.1.10	OR4K2	Y		1.60004	0.949305	1.43712	-0.798367	-0.540226	-0.621537	-1.39048	-1.19298	-1.48711	0.751994	0.278248	0	-0.751994	-0.36873	-0.949305	1.0335	0.520465	-0.600842	0.520465
>OGG2-238	2	CafaOR15.2.20			Mm2OR14.3.23	Olfr745			RanoOR15.2.15	Y		CajaORc2838.3			MamuOR7.1.47P	Y		HsOR14.1.27	OR11H6			-1.06324	-0.922698	-0.774972	0.462343	0.424457	0.462343	0.103195	0.707184	0.103195	-1.30533	-1.22872	-1.54112	-0.751994	-1.00464	-0.949305	-0.89673	-1.12574	-0.600842	-0.540226
>OGG2-350	2	CafaOR15.2.24			Mm2OR14.3.28	Olfr750			RanoOR15.2.31			CajaORc1330.1P		Y	MamuOR7.1.50P			HsOR14.1.30	OR6S1			-1.06324	-0.663752	-0.774972	1.82175	1.73811	1.54112	0.462343	0.663752	0.685306	0.155138	1.26609	0.405743	-0.751994	-0.0343441	-0.260445	0.0859491	-1.12574	0.424457	-0.540226
>OGG2-243	2	CafaOR18.3.12			Mm2OR19.1.12	Olfr76			RanoOR1.11.11			CajaORc8145.3			MamuOR14.1.6P			HsOR11.13.6	OR5A1	Y		0.798367	1.0335	0.751994	-1.00464	-0.774972	-0.751994	-1.00464	-0.663752	-0.774972	0.621537	0.663752	-0.207504	-0.751994	-1.00464	-0.949305	0.621537	1.00464	0.560201	-0.540226
>OGG1-45	2	CafaOR21.2.18			Mm2OR7.6.18	Olfr78			RanoOR1.7.21			CajaORc316.45			MamuOR14.10.85			HsOR11.3.16	OR51E2	Y		0.120472	-0.0687288	0.44332	0.798367	0.580402	0.642501	1.06324	1.00464	1.19298	1.34668	-0.278248	0.89673	-0.751994	-1.00464	-0.260445	-0.89673	-1.12574	-0.600842	-0.540226
>OGG2-179	2	CafaOR27.1.9			Mm2OR10.4.60	Olfr821			RanoOR7.1.185			CajaORc10718.2			MamuOR11.2.5T			HsOR12.5.6	OR6C74			1.12574	0.137784	-0.314127	-0.707184	-0.663752	-0.751994	-0.580402	-0.424457	-0.621537	1.00464	1.06324	0.0687288	0.89673	0.751994	0.481534	-0.89673	0.314127	0.278248	0.332216
>OGG2-218	2	CafaOR5.2.6			Mm2OR9.3.8	Olfr878			RanoOR8.3.9			CajaORc11101.2			MamuOR14.13.25			HsOR11.18.35	OR8B4		Y	0.44332	1.0335	1.54112	1.06324	1.00464	1.06324	1.19298	1.12574	1.06324	0.500904	0.0687288	1.34668	0.481534	0.424457	0.0687288	-0.89673	0.0343441	0.846524	-0.540226
>OGG2-199	2	CafaOR5.2.27			Mm2OR9.3.88	Olfr958			RanoOR8.5.9		Y	CajaORc8376.1			MamuOR14.13.14			HsOR11.18.19	OR10D3			-1.06324	-0.0687288	-0.0343441	-0.751994	-0.707184	-0.949305	0.207504	-0.103195	0.462343	1.82175	0.580402	1.43712	-0.751994	0.949305	-0.260445	-0.89673	-0.0515289	0.278248	0.520465
>OGG2-190	2	CafaOR5.2.39			Mm2OR9.3.114	Olfr982			RanoOR8.5.40		Y	CajaORc13036.2			MamuOR14.13.6P		Y	HsOR11.18.8	OR10S1			-0.120472	0.0687288	0.540226	0.621537	0.798367	0.89673	2.46507	2.46507	2.46507	0.0343441	0.89673	1.26609	-0.751994	0.155138	1.0335	0.949305	0.621537	0.481534	-0.540226
>OGG2-213	2	CafaOR5.2.42	Y		Mm2OR9.3.116	Olfr984			RanoOR8.5.42			CajaORc17249.1			MamuOR14.13.4			HsOR11.18.6	OR4D5			0.540226	0.520465	0	-1.43712	-1.66511	-1.60004	-0.242724	-0.242724	-0.424457	-0.314127	-0.0687288	-0.350415	0.600842	0.29614	0.621537	0.207504	0.0859491	0.155138	-0.540226
>OGG2-115	2	CafaOR5.2.43			Mm2OR9.3.117	Olfr985			RanoOR8.5.43T			CajaORc11648.1			MamuOR14.13.3P			HsOR11.18.5	OR8D4			-0.278248	0.520465	0.949305	0.500904	0.540226	0.540226	0.103195	0.29614	0	-0.0171695	1.82175	1.06324	0.9766	1.12574	1.30533	1.34668	0.846524	-0.600842	-0.540226
>OGG2-289	2	CafaOR5.2.48			Mm2OR9.3.118	Olfr986			RanoOR8.5.44			CajaORc9027.1			MamuOR14.13.1			HsOR11.18.1	OR6X1		Y	-0.278248	-0.0687288	1.00464	2.04256	2.04256	2.04256	-0.314127	0.0687288	0.0515289	0.707184	0.846524	-0.207504	0.103195	-0.36873	-0.949305	0.207504	-1.12574	-0.600842	-0.540226
>OGG2-510	2	CafaORUn.23.1		Y	Mm2OR1.3.10				RanoOR13.1.17P			CajaORc6735.5T			MamuOR1.5.13T			HsOR1.4.13	OR6K3			1.82175	0.707184	0.846524	-0.155138	0.0687288	-0.207504	0.242724	0.350415	0.332216	1.66511	1.66511	0	-0.751994	-0.189992	-0.949305	1.0335	0.949305	1.26609	1.06324
>OGG1-97	2	CafaOR21.2.22			Mm2OR7.6.23P				RanoOR1.7.16		Y	CajaORc316.40			MamuOR14.10.80P			HsOR11.3.21P			Y	1.34668	1.54112	1.12574	1.26609	1.19298	1.12574	1.12574	1.26609	1.12574	-0.663752	-0.871353	-0.462343	2.46507	1.06324	0.540226	2.46507	1.66511	1.82175	1.54112
>OGG1-90	2	CafaOR21.2.141			Mm2OR7.6.115P				RanoOR1.7.112P		Y	CajaORc5975.1P	Y		MamuOR14.10.15			HsOR11.3.74	OR52B6			0.707184	0.462343	0.225079	0.38717	0.350415	0.314127	0.38717	0.29614	0.137784	0.89673	1.54112	0.663752	0.38717	0.481534	1.12574	-0.137784	0.0859491	-0.600842	0.332216
>OGG1-42	2	CafaOR21.2.29			Mm2OR7.6.26P				RanoOR1.7.14			CajaORc316.37			MamuOR14.10.76P			HsOR11.3.25	OR51F2			-0.278248	0	0.155138	0.949305	0.949305	1.00464	1.66511	1.60004	1.54112	1.54112	1.43712	1.54112	-0.751994	0.481534	-0.949305	1.19298	1.82175	1.66511	2.04256

### Sheet: Summary statistics
	Number of ORs				Percentage of ORs
	Cluster 1		Cluster 2		Cluster 1		Cluster 2
	Below 10th percentile	Above 90th Percentile	Below 10th percentile	Above 90th Percentile	Below 10th percentile	Above 90th Percentile	Below 10th percentile	Above 90th Percentile
Dog	0	7	6	5	0	58.3333	9.83607	8.19672
Mouse	0	8	2	3	0	66.6667	3.27869	4.91803
Rat	0	7	8	8	0	58.3333	13.1148	13.1148
Marmoset	0	3	9	3	0	25	14.7541	4.91803
Macaque	0	5	14	4	0	41.6667	22.9508	6.55738
Human	0	4	12	10	0	33.3333	19.6721	16.3934
Average	0	5.66667	8.5	5.5	0	47.2222	13.9344	9.01639
St. Error	0	0.802773	1.74642	1.17615	0	6.68977	2.86299	1.92812

### Sheet: Binomial test P-values
Binomial tests were done to asses if the number of ORs expressed above the 90th percentile is greater than what expected by chance
	P value
	73 OGGs	Cluster 1 OGGs	Cluster 2 OGGs
Dog	0.015716	2.15e-05	0.181907
Mouse	0.0516352	2.83191e-06	0.0766096
Rat	0.00280975	4.33381e-05	0.112426
Marmoset	0.150212	0.0852134	0.0722394
Macaque	0.08315	0.00347939	0.12646
Human	0.00573899	0.0207135	0.0399217
Average P-value	0.0515436	0.0182457	0.101594
St. Error	0.0234457	0.0137902	0.0203921
	P < 0.05
